# Molecular basis for anti-jumbo phage immunity by AVAST Type 5

**DOI:** 10.1101/2025.07.08.663546

**Authors:** Aswin Muralidharan, Ana Rita Costa, Desi Fierlier, Daan Frits van den Berg, Halewijn van den Bossche, Adja Damba Zoumaro-Djayoon, Martin Pabst, Martin Pacesa, Bruno E. Correia, Stan J. J. Brouns

**Affiliations:** Department of Bionanoscience, Delft University of Technology, van der Maasweg 9, 2629 HZ Delft, The Netherlands; Kavli Institute of Nanoscience, Delft University of Technology, van der Maasweg 9, 2629 HZ Delft, The Netherlands; Department of Biotechnology, Delft University of Technology, 2629 HZ Delft, Netherlands; Laboratory of Protein Design and Immunoengineering, École Polytechnique Fédérale de Lausanne and Swiss Institute of Bioinformatics, Lausanne, Switzerland

**Keywords:** Defense systems, *Pseudomonas aeruginosa*, Jumbo phage, Anti-jumbo phage immunity, AVAST, Sir2, AAA+ ATPase, STAND, TurboID, EPI vesicle

## Abstract

Jumbo phages protect their genomes from DNA-sensing bacterial defense systems by enclosing them within vesicles and nucleus-like compartments. Very little is known about defense systems specialized to counter these phages. Here, we show that AVAST Type 5 (Avs5) systems, part of the STAND superfamily and spanning three phylogenetic Avs5 clades, confer conserved immunity against jumbo phages. Using localization microscopy and biotin proximity labeling we demonstrate that Avs5 localizes to early infection vesicles, where it senses an essential, early expressed phage protein named JADA—Jumbophage AVAST5 Defense Activator. Recognition of phage infection triggers the Sir2-like effector domain of Avs5 across all three Avs5 clades, resulting in rapid NAD^+^ hydrolysis, disruption of phage nucleus formation, and arrest of infection. These findings reveal a spatially coordinated bacterial immune strategy that targets an early vulnerability in jumbo phage infection.
