## Supplemental Table S1 for "Molecular basis for anti-jumbo phage immunity by AVAST Type 5"

### Sheet: Sheet1
Protein id	Source	Accession	Description
1	Host	PaAvs5-1|AVAST|Avs5_fused_biotin_ligase	AVAST fused to biotin ligase
2	Host	Q9I0A3|SYFA_PSEAE	Phenylalanine--tRNA ligase alpha subunit OS=Pseudomonas aeruginosa (strain ATCC 15692 / DSM 22644 / CIP 104116 / JCM 14847 / LMG 12228 / 1C / PRS 101 / PAO1) OX=208964 GN=pheS PE=1 SV=1
3	Host	Q9HWD8|RL2_PSEAE	Large ribosomal subunit protein uL2 OS=Pseudomonas aeruginosa (strain ATCC 15692 / DSM 22644 / CIP 104116 / JCM 14847 / LMG 12228 / 1C / PRS 101 / PAO1) OX=208964 GN=rplB PE=1 SV=1
4	Phage	fig|287.25030.peg.316	JADA
5	Host	Q51561|RPOB_PSEAE	DNA-directed RNA polymerase subunit beta OS=Pseudomonas aeruginosa (strain ATCC 15692 / DSM 22644 / CIP 104116 / JCM 14847 / LMG 12228 / 1C / PRS 101 / PAO1) OX=208964 GN=rpoB PE=1 SV=2
6	Host	Q9HWE1|RS3_PSEAE	Small ribosomal subunit protein uS3 OS=Pseudomonas aeruginosa (strain ATCC 15692 / DSM 22644 / CIP 104116 / JCM 14847 / LMG 12228 / 1C / PRS 101 / PAO1) OX=208964 GN=rpsC PE=1 SV=1
7	Host	tr|Q9HTD1|Q9HTD1_PSEAE	Probable transcarboxylase subunit OS=Pseudomonas aeruginosa (strain ATCC 15692 / DSM 22644 / CIP 104116 / JCM 14847 / LMG 12228 / 1C / PRS 101 / PAO1) OX=208964 GN=PA5435 PE=4 SV=1
8	Host	Q9HV43|DNAK_PSEAE	Chaperone protein DnaK OS=Pseudomonas aeruginosa (strain ATCC 15692 / DSM 22644 / CIP 104116 / JCM 14847 / LMG 12228 / 1C / PRS 101 / PAO1) OX=208964 GN=dnaK PE=3 SV=1
9	Host	P09591|EFTU_PSEAE	Elongation factor Tu OS=Pseudomonas aeruginosa (strain ATCC 15692 / DSM 22644 / CIP 104116 / JCM 14847 / LMG 12228 / 1C / PRS 101 / PAO1) OX=208964 GN=tufB PE=1 SV=2
10	Host	O52759|RS4_PSEAE	Small ribosomal subunit protein uS4 OS=Pseudomonas aeruginosa (strain ATCC 15692 / DSM 22644 / CIP 104116 / JCM 14847 / LMG 12228 / 1C / PRS 101 / PAO1) OX=208964 GN=rpsD PE=1 SV=2
11	Host	Q9HVY2|RL13_PSEAE	Phenylalanine--tRNA ligase beta subunit OS=Pseudomonas aeruginosa (strain ATCC 15692 / DSM 22644 / CIP 104116 / JCM 14847 / LMG 12228 / 1C / PRS 101 / PAO1) OX=208964 GN=pheT PE=1 SV=1
12	Host	Q9HWC5|RL11_PSEAE	Large ribosomal subunit protein uL11 OS=Pseudomonas aeruginosa (strain ATCC 15692 / DSM 22644 / CIP 104116 / JCM 14847 / LMG 12228 / 1C / PRS 101 / PAO1) OX=208964 GN=rplK PE=1 SV=1
13	Host	Q9HVN5|CLPB_PSEAE	Chaperone protein ClpB OS=Pseudomonas aeruginosa (strain ATCC 15692 / DSM 22644 / CIP 104116 / JCM 14847 / LMG 12228 / 1C / PRS 101 / PAO1) OX=208964 GN=clpB PE=3 SV=1
14	Host	G3XD94|UGND_PSEAE	UDP-N-acetyl-D-glucosamine 6-dehydrogenase OS=Pseudomonas aeruginosa (strain ATCC 15692 / DSM 22644 / CIP 104116 / JCM 14847 / LMG 12228 / 1C / PRS 101 / PAO1) OX=208964 GN=wbpA PE=1 SV=1
15	Host	Q9I0A4|SYFB_PSEAE	Phenylalanine--tRNA ligase beta subunit OS=Pseudomonas aeruginosa (strain ATCC 15692 / DSM 22644 / CIP 104116 / JCM 14847 / LMG 12228 / 1C / PRS 101 / PAO1) OX=208964 GN=pheT PE=1 SV=1
16	Host	P47203|FTSA_PSEAE	Cell division protein FtsA OS=Pseudomonas aeruginosa (strain ATCC 15692 / DSM 22644 / CIP 104116 / JCM 14847 / LMG 12228 / 1C / PRS 101 / PAO1) OX=208964 GN=ftsA PE=3 SV=2
17	Host	Q9HV44|DNAJ_PSEAE	Chaperone protein DnaJ OS=Pseudomonas aeruginosa (strain ATCC 15692 / DSM 22644 / CIP 104116 / JCM 14847 / LMG 12228 / 1C / PRS 101 / PAO1) OX=208964 GN=dnaJ PE=3 SV=1
18	Host	Q9HWC9|RPOC_PSEAE	DNA-directed RNA polymerase subunit beta' OS=Pseudomonas aeruginosa (strain ATCC 15692 / DSM 22644 / CIP 104116 / JCM 14847 / LMG 12228 / 1C / PRS 101 / PAO1) OX=208964 GN=rpoC PE=1 SV=1
19	Host	Q9HWE5|RL14_PSEAE	Large ribosomal subunit protein uL14 OS=Pseudomonas aeruginosa (strain ATCC 15692 / DSM 22644 / CIP 104116 / JCM 14847 / LMG 12228 / 1C / PRS 101 / PAO1) OX=208964 GN=rplN PE=1 SV=1
20	Host	Q9HWD0|RS12_PSEAE	Small ribosomal subunit protein uS12 OS=Pseudomonas aeruginosa (strain ATCC 15692 / DSM 22644 / CIP 104116 / JCM 14847 / LMG 12228 / 1C / PRS 101 / PAO1) OX=208964 GN=rpsL PE=1 SV=1
21	Host	Q9I3C5|HTPG_PSEAE	Chaperone protein HtpG OS=Pseudomonas aeruginosa (strain ATCC 15692 / DSM 22644 / CIP 104116 / JCM 14847 / LMG 12228 / 1C / PRS 101 / PAO1) OX=208964 GN=htpG PE=3 SV=1
22	Host	tr|Q9HZK4|Q9HZK4_PSEAE	Glyceraldehyde-3-phosphate dehydrogenase OS=Pseudomonas aeruginosa (strain ATCC 15692 / DSM 22644 / CIP 104116 / JCM 14847 / LMG 12228 / 1C / PRS 101 / PAO1) OX=208964 GN=PA3001 PE=3 SV=1
23	Host	P30720|CH10_PSEAE	Co-chaperonin GroES OS=Pseudomonas aeruginosa (strain ATCC 15692 / DSM 22644 / CIP 104116 / JCM 14847 / LMG 12228 / 1C / PRS 101 / PAO1) OX=208964 GN=groES PE=3 SV=1
24	Host	Q9HVW7|MURA_PSEAE	UDP-N-acetylglucosamine 1-carboxyvinyltransferase OS=Pseudomonas aeruginosa (strain ATCC 15692 / DSM 22644 / CIP 104116 / JCM 14847 / LMG 12228 / 1C / PRS 101 / PAO1) OX=208964 GN=murA PE=1 SV=1
25	Host	Q9HWE5|RL14_PSEAE	Large ribosomal subunit protein uL14 OS=Pseudomonas aeruginosa (strain ATCC 15692 / DSM 22644 / CIP 104116 / JCM 14847 / LMG 12228 / 1C / PRS 101 / PAO1) OX=208964 GN=rplN PE=1 SV=1
26	Host	Q9HWF0|RL6_PSEAE	Large ribosomal subunit protein uL6 OS=Pseudomonas aeruginosa (strain ATCC 15692 / DSM 22644 / CIP 104116 / JCM 14847 / LMG 12228 / 1C / PRS 101 / PAO1) OX=208964 GN=rplF PE=1 SV=1
27	Host	Q9HY84|ASSY_PSEAE	Argininosuccinate synthase OS=Pseudomonas aeruginosa (strain ATCC 15692 / DSM 22644 / CIP 104116 / JCM 14847 / LMG 12228 / 1C / PRS 101 / PAO1) OX=208964 GN=argG PE=3 SV=1
28	Host	tr|Q9HYZ6|Q9HYZ6_PSEAE	Septum site-determining protein MinD OS=Pseudomonas aeruginosa (strain ATCC 15692 / DSM 22644 / CIP 104116 / JCM 14847 / LMG 12228 / 1C / PRS 101 / PAO1) OX=208964 GN=minD PE=1 SV=1
29	Host	Q9HWG9|PHZS_PSEAE	5-methylphenazine-1-carboxylate 1-monooxygenase OS=Pseudomonas aeruginosa (strain ATCC 15692 / DSM 22644 / CIP 104116 / JCM 14847 / LMG 12228 / 1C / PRS 101 / PAO1) OX=208964 GN=phzS PE=1 SV=1
30	Phage	fig|287.25030.peg.32	fig|287.25030.peg.32
31	Phage	fig|287.25030.peg.50	fig|287.25030.peg.50
32	Host	Q9I2V5|ACNB_PSEAE	Aconitate hydratase B OS=Pseudomonas aeruginosa (strain ATCC 15692 / DSM 22644 / CIP 104116 / JCM 14847 / LMG 12228 / 1C / PRS 101 / PAO1) OX=208964 GN=acnB PE=3 SV=1
33	Host	O52760|RPOA_PSEAE	DNA-directed RNA polymerase subunit alpha OS=Pseudomonas aeruginosa (strain ATCC 15692 / DSM 22644 / CIP 104116 / JCM 14847 / LMG 12228 / 1C / PRS 101 / PAO1) OX=208964 GN=rpoA PE=1 SV=2
34	Host	Q9I2U2|TIG_PSEAE	Trigger factor OS=Pseudomonas aeruginosa (strain ATCC 15692 / DSM 22644 / CIP 104116 / JCM 14847 / LMG 12228 / 1C / PRS 101 / PAO1) OX=208964 GN=tig PE=3 SV=1
35	Host	Q9HWD1|RS7_PSEAE	Small ribosomal subunit protein uS7 OS=Pseudomonas aeruginosa (strain ATCC 15692 / DSM 22644 / CIP 104116 / JCM 14847 / LMG 12228 / 1C / PRS 101 / PAO1) OX=208964 GN=rpsG PE=1 SV=1
36	Host	Q9HZA7|ACCD_PSEAE	Acetyl-coenzyme A carboxylase carboxyl transferase subunit beta OS=Pseudomonas aeruginosa (strain ATCC 15692 / DSM 22644 / CIP 104116 / JCM 14847 / LMG 12228 / 1C / PRS 101 / PAO1) OX=208964 GN=accD PE=1 SV=1
37	Host	Q9HWD6|RL4_PSEAE	Large ribosomal subunit protein uL4 OS=Pseudomonas aeruginosa (strain ATCC 15692 / DSM 22644 / CIP 104116 / JCM 14847 / LMG 12228 / 1C / PRS 101 / PAO1) OX=208964 GN=rplD PE=1 SV=1
38	Host	tr|Q9HVU0|Q9HVU0_PSEAE	Cell shape-determining protein MreB OS=Pseudomonas aeruginosa (strain ATCC 15692 / DSM 22644 / CIP 104116 / JCM 14847 / LMG 12228 / 1C / PRS 101 / PAO1) OX=208964 GN=mreB PE=3 SV=1
39	Phage	fig|287.25030.peg.118	fig|287.25030.peg.118
40	Host	Q9HWD4|RS10_PSEAE	Small ribosomal subunit protein uS10 OS=Pseudomonas aeruginosa (strain ATCC 15692 / DSM 22644 / CIP 104116 / JCM 14847 / LMG 12228 / 1C / PRS 101 / PAO1) OX=208964 GN=rpsJ PE=1 SV=1
41	Host	tr|Q9I0L5|Q9I0L5_PSEAE	Isocitrate dehydrogenase [NADP] OS=Pseudomonas aeruginosa (strain ATCC 15692 / DSM 22644 / CIP 104116 / JCM 14847 / LMG 12228 / 1C / PRS 101 / PAO1) OX=208964 GN=icd PE=4 SV=1
42	Host	Q9HTN8|RL28_PSEAE	Large ribosomal subunit protein bL28 OS=Pseudomonas aeruginosa (strain ATCC 15692 / DSM 22644 / CIP 104116 / JCM 14847 / LMG 12228 / 1C / PRS 101 / PAO1) OX=208964 GN=rpmB PE=1 SV=1
43	Host	Q9HWC6|RL1_PSEAE	Large ribosomal subunit protein uL1 OS=Pseudomonas aeruginosa (strain ATCC 15692 / DSM 22644 / CIP 104116 / JCM 14847 / LMG 12228 / 1C / PRS 101 / PAO1) OX=208964 GN=rplA PE=3 SV=1
44	Host	Q9HWF4|RL15_PSEAE	Large ribosomal subunit protein uL15 OS=Pseudomonas aeruginosa (strain ATCC 15692 / DSM 22644 / CIP 104116 / JCM 14847 / LMG 12228 / 1C / PRS 101 / PAO1) OX=208964 GN=rplO PE=1 SV=1
45	Host	Q9HWC7|RL10_PSEAE	Large ribosomal subunit protein uL10 OS=Pseudomonas aeruginosa (strain ATCC 15692 / DSM 22644 / CIP 104116 / JCM 14847 / LMG 12228 / 1C / PRS 101 / PAO1) OX=208964 GN=rplJ PE=1 SV=1
46	Host	Q9HV50|GLMM_PSEAE	Phosphoglucosamine mutase OS=Pseudomonas aeruginosa (strain ATCC 15692 / DSM 22644 / CIP 104116 / JCM 14847 / LMG 12228 / 1C / PRS 101 / PAO1) OX=208964 GN=glmM PE=3 SV=1
47	Host	Q9HV55|IF2_PSEAE	Translation initiation factor IF-2 OS=Pseudomonas aeruginosa (strain ATCC 15692 / DSM 22644 / CIP 104116 / JCM 14847 / LMG 12228 / 1C / PRS 101 / PAO1) OX=208964 GN=infB PE=1 SV=1
48	Host	P47204|FTSZ_PSEAE	Cell division protein FtsZ OS=Pseudomonas aeruginosa (strain ATCC 15692 / DSM 22644 / CIP 104116 / JCM 14847 / LMG 12228 / 1C / PRS 101 / PAO1) OX=208964 GN=ftsZ PE=1 SV=2
49	Host	Q9HVL7|RL27_PSEAE	Large ribosomal subunit protein bL27 OS=Pseudomonas aeruginosa (strain ATCC 15692 / DSM 22644 / CIP 104116 / JCM 14847 / LMG 12228 / 1C / PRS 101 / PAO1) OX=208964 GN=rpmA PE=1 SV=3
50	Phage	fig|287.25030.peg.277	fig|287.25030.peg.277
51	Host	tr|Q9HY81|Q9HY81_PSEAE	Thioredoxin peroxidase OS=Pseudomonas aeruginosa (strain ATCC 15692 / DSM 22644 / CIP 104116 / JCM 14847 / LMG 12228 / 1C / PRS 101 / PAO1) OX=208964 GN=PA3529 PE=1 SV=1
52	Host	Q9HUN2|RL9_PSEAE	Large ribosomal subunit protein bL9 OS=Pseudomonas aeruginosa (strain ATCC 15692 / DSM 22644 / CIP 104116 / JCM 14847 / LMG 12228 / 1C / PRS 101 / PAO1) OX=208964 GN=rplI PE=1 SV=1
53	Host	P48247|GSA_PSEAE	Glutamate-1-semialdehyde 2 1-aminomutase OS=Pseudomonas aeruginosa (strain ATCC 15692 / DSM 22644 / CIP 104116 / JCM 14847 / LMG 12228 / 1C / PRS 101 / PAO1) OX=208964 GN=hemL PE=1 SV=2
54	Host	Q9HT18|ATPA_PSEAE	ATP synthase subunit alpha OS=Pseudomonas aeruginosa (strain ATCC 15692 / DSM 22644 / CIP 104116 / JCM 14847 / LMG 12228 / 1C / PRS 101 / PAO1) OX=208964 GN=atpA PE=3 SV=1
55	Host	Q9HU73|F16PA_PSEAE	Fructose-1 6-bisphosphatase class 1 OS=Pseudomonas aeruginosa (strain ATCC 15692 / DSM 22644 / CIP 104116 / JCM 14847 / LMG 12228 / 1C / PRS 101 / PAO1) OX=208964 GN=fbp PE=3 SV=1
56	Phage	fig|287.25030.peg.189	fig|287.25030.peg.189
57	Host	Q9HV42|GRPE_PSEAE	Protein GrpE OS=Pseudomonas aeruginosa (strain ATCC 15692 / DSM 22644 / CIP 104116 / JCM 14847 / LMG 12228 / 1C / PRS 101 / PAO1) OX=208964 GN=grpE PE=3 SV=1
58	Host	tr|Q9HV54|Q9HV54_PSEAE	Transcription termination/antitermination protein NusA OS=Pseudomonas aeruginosa (strain ATCC 15692 / DSM 22644 / CIP 104116 / JCM 14847 / LMG 12228 / 1C / PRS 101 / PAO1) OX=208964 GN=nusA PE=3 SV=1
59	Host	tr|Q9I4I1|Q9I4I1_PSEAE	Ribonucleoside-diphosphate reductase OS=Pseudomonas aeruginosa (strain ATCC 15692 / DSM 22644 / CIP 104116 / JCM 14847 / LMG 12228 / 1C / PRS 101 / PAO1) OX=208964 GN=nrdA PE=1 SV=1
60	Host	tr|Q9HZ98|Q9HZ98_PSEAE	Heat-shock protein IbpA OS=Pseudomonas aeruginosa (strain ATCC 15692 / DSM 22644 / CIP 104116 / JCM 14847 / LMG 12228 / 1C / PRS 101 / PAO1) OX=208964 GN=ibpA PE=3 SV=1
61	Phage	fig|287.25030.peg.26	fig|287.25030.peg.26
62	Phage	fig|287.25030.peg.6	fig|287.25030.peg.6
63	Host	P37798|ACCC_PSEAE	Biotin carboxylase OS=Pseudomonas aeruginosa (strain ATCC 15692 / DSM 22644 / CIP 104116 / JCM 14847 / LMG 12228 / 1C / PRS 101 / PAO1) OX=208964 GN=accC PE=1 SV=1
64	Host	Q9HUN0|RS18_PSEAE	Small ribosomal subunit protein bS18 OS=Pseudomonas aeruginosa (strain ATCC 15692 / DSM 22644 / CIP 104116 / JCM 14847 / LMG 12228 / 1C / PRS 101 / PAO1) OX=208964 GN=rpsR PE=1 SV=1
65	Phage	fig|287.25030.peg.72	fig|287.25030.peg.72
66	Host	Q9HWX5|RISB_PSEAE	6 7-dimethyl-8-ribityllumazine synthase OS=Pseudomonas aeruginosa (strain ATCC 15692 / DSM 22644 / CIP 104116 / JCM 14847 / LMG 12228 / 1C / PRS 101 / PAO1) OX=208964 GN=ribH PE=3 SV=1
